# Activated regulatory T-cells, dysfunctional and senescent T-cells dominate the microenvironment of pancreatic cancer

**DOI:** 10.1101/2020.06.20.163071

**Authors:** Shivan Sivakumar, Enas Abu-Shah, David J Ahern, Edward H Arbe-Barnes, Nagina Mangal, Srikanth Reddy, Aniko Rendek, Alistair Easton, Elke Kurz, Michael Silva, Zahir Soonawalla, Lara R Heij, Rachael Bashford- Rogers, Mark R Middleton, Michael L Dustin

## Abstract

Pancreatic cancer has the worst prognosis of any human malignancy and leukocyte infiltration is a major prognostic marker of the disease. As current immunotherapies confer negligible survival benefits, there is a need to better characterise leukocytes in pancreatic cancer to identify better therapeutic strategies.

In this study, we analysed 32 human pancreatic cancer patients from two independent cohorts. A multi-parameter mass-cytometry analysis was performed on 32,000 T-cells from eight patients. Single-cell RNA sequencing dataset analysis was performed on a cohort of 24 patients. Multiplex immunohistochemistry imaging and spatial analysis were performed to map immune infiltration into the tumour microenvironment.

Regulatory T-cell populations demonstrated highly immunosuppressive states with high TIGIT, ICOS and CD39 expression. CD8^+^ T-cells were found to be either in senescence or an exhausted state. The exhausted CD8 T-cells had low PD-1 expression but high TIGIT and CD39 expression. These findings were corroborated in an independent pancreatic cancer single-cell RNA dataset from additional 24 patients.

These data suggest that T-cells are major players in the suppressive microenvironment of pancreatic cancer. Our work identifies novel therapeutic targets that should form the basis for rational design of a new generation of clinical trials in pancreatic ductal adenocarcinoma.
