## Supplementary material for "Activated regulatory T-cells, dysfunctional and senescent T-cells dominate the microenvironment of pancreatic cancer": Raw Data1

### Sheet: Senesent 75th Q
	53	111	153	171	215	51
%G1 phase	47.0588	34.9398	47.3684	44.3038	52.7778	47.0588
B3GAT1	-0.0365228	-0.0365228	-0.0365228	-0.0365228	-0.0365228	-0.0365228
NK gene signature
NKG7	5.72149	4.17142	5.38733	5.81944	5.21584	5.55803
GNLY	6.19471	-0.211995	6.7219	6.1569	4.73322	7.1399
FCGR3A	4.15954	-0.24782	4.34364	3.74584	3.39922	4.71509
FCRL6	-0.0775732	-0.0775732	-0.0775732	-0.0775732	-0.0775732	-0.0775732
KLRD1	6.18041	4.49983	6.34054	5.91829	6.47526	6.90183
KLRB1	3.16654	-0.242559	3.93682	2.27211	-0.242559	4.53866
KLRG1	8.52274	9.35425	9.71153	7.81837	7.82614	6.46448
TYROBP	-0.422102	-0.422102	2.31767	-0.422102	-0.422102	2.53098
KLRK1	-0.0916111	-0.0916111	-0.0916111	-0.0916111	-0.0916111	-0.0916111
KLRC1	-0.136691	-0.136691	-0.136691	-0.136691	-0.136691	-0.136691
KLRC2	-0.110343	-0.110343	8.50173	-0.110343	-0.110343	6.65954
KLRF1	-0.0968168	-0.0968168	10	-0.0968168	-0.0968168	10
HCST	3.22472	3.11516	3.04034	3.3393	3.22988	2.97001
NCAM1	-0.108733	-0.108733	-0.108733	-0.108733	-0.108733	-0.108733
KIR2DL1	-0.0334063	-0.0334063	-0.0334063	-0.0334063	-0.0334063	-0.0334063
Senescnece gene signature
SESN1	-0.244123	-0.244123	-0.244123	-0.244123	-0.244123	-0.244123
SESN2	-0.197501	-0.197501	-0.197501	-0.197501	-0.197501	-0.197501
SESN3	-0.264459	-0.264459	-0.264459	-0.264459	-0.264459	-0.264459
KLRG1	8.52274	9.35425	9.71153	7.81837	7.82614	6.46448
ATM	2.66643	2.70923	-0.402263	-0.402263	-0.402263	0.938444
ATR	-0.192808	-0.192808	-0.192808	-0.192808	-0.192808	-0.192808
RELA	-0.370445	-0.370445	-0.370445	-0.370445	-0.370445	-0.370445
RELB	-0.275969	-0.275969	-0.275969	-0.275969	-0.275969	-0.275969
MTOR	-0.185827	-0.185827	-0.185827	-0.185827	-0.185827	-0.185827
PRKAA1	-0.448016	-0.448016	-0.448016	-0.448016	-0.448016	-0.448016
MYC	-0.366084	-0.366084	-0.366084	-0.366084	-0.366084	-0.366084
RAD1	-0.269342	-0.269342	-0.269342	-0.269342	-0.269342	-0.269342
RAD17	-0.237298	-0.237298	-0.237298	-0.237298	-0.237298	-0.237298
RAD50	-0.116176	-0.116176	-0.116176	-0.116176	-0.116176	-0.116176
MAPKAPK2	-0.373353	-0.373353	-0.373353	-0.373353	-0.373353	-0.373353
MRE11	-0.255846	-0.255846	-0.255846	-0.255846	-0.255846	-0.255846
TNF	-0.104766	-0.104766	-0.104766	-0.104766	-0.104766	-0.104766
HMGB1	0.972537	1.07803	0.915525	1.03749	0.741045	0.952243
CDC25A	-0.0448932	-0.0448932	-0.0448932	-0.0448932	-0.0448932	-0.0448932
MKI67	-0.136859	-0.136859	-0.136859	-0.136859	-0.136859	-0.136859
CCND1	-0.695419	-0.695419	-0.695419	-0.695419	-0.695419	-0.695419
CCNE1	-0.0768677	-0.0768677	-0.0768677	-0.0768677	-0.0768677	-0.0768677
CDKN2A	-0.239363	-0.239363	-0.239363	-0.239363	-0.239363	-0.239363
Cytotoxcicity
GZMA	4.18843	4.20146	4.7671	4.33836	4.58356	4.45122
GZMB	5.65963	-0.219245	5.62756	6.14062	5.93175	5.90736
GZMK	-0.204512	6.96475	-0.204512	-0.204512	-0.204512	-0.204512
GZMH	6.4449	1.27648	5.70334	6.85267	6.54234	5.68974
PRF1	6.5371	1.63095	6.4281	6.76172	5.63625	6.34938
EOMES	-0.0989487	8.79457	-0.0989487	-0.0989487	-0.0989487	-0.0989487

### Sheet: Exhausted 75th Q
	123	143	90	238	14	39	85	96	35	72	161	225
%G1 phase	31.0345	30.5556	26.8293	21.4286	22.9885	36.4865	29.5082	29.8246	30.1887	26.3158	25.3333	44.8276
HAVCR2	5.47191	5.05434	5.32269	4.0633	4.99238	5.25049	4.95538	5.70672	4.09068	-0.233195	2.442	-0.233195
PDCD1	9.57811	5.80162	9.96994	6.49854	5.09379	10	-0.115196	-0.115196	-0.115196	7.77846	-0.115196	8.81961
TIGIT	6.84702	6.24948	6.734	4.79359	3.84396	5.79243	6.69042	7.44862	5.10384	4.85032	3.08645	6.38083
CTLA4	7.30786	7.98483	-0.100793	10	9.471	9.83868	-0.100793	-0.100793	-0.100793	6.21896	6.42905	-0.100793
ENTPD1	2.64206	3.31719	4.08899	1.41641	-0.333181	-0.333181	3.25452	4.3779	3.09679	-0.333181	-0.333181	-0.333181
TOX	7.89448	1.21409	7.17969	-0.13184	-0.13184	-0.13184	8.10593	7.40087	-0.13184	-0.13184	-0.13184	6.45122
LAG3	8.15352	8.0165	7.53113	6.91112	6.40092	8.25709	7.64399	7.51986	6.5108	3.12603	5.43296	5.08386
LAYN	3.46656	-0.182541	-0.182541	-0.182541	-0.182541	-0.182541	-0.182541	5.79663	-0.182541	-0.182541	-0.182541	-0.182541
CXCL13	10	10	10	10	10	10	10	10	10	10	10	10
MIR155HG	7.17027	8.01453	7.51248	5.51681	6.96997	6.88225	7.51428	7.74691	-0.147774	-0.147774	-0.147774	-0.147774
FOXP3	-0.0739887	-0.0739887	-0.0739887	-0.0739887	-0.0739887	-0.0739887	-0.0739887	-0.0739887	-0.0739887	-0.0739887	-0.0739887	-0.0739887
FOXO1	-0.278218	-0.278218	-0.278218	-0.278218	-0.278218	-0.278218	-0.278218	-0.278218	-0.278218	-0.278218	-0.278218	-0.278218
ITGAE	-0.35914	3.2863	2.71459	3.52207	2.57552	-0.35914	2.91049	3.10659	-0.35914	1.18113	3.1615	-0.35914
FASLG	-0.0823611	-0.0823611	-0.0823611	-0.0823611	-0.0823611	-0.0823611	-0.0823611	-0.0823611	-0.0823611	-0.0823611	-0.0823611	-0.0823611
B3GAT1	-0.0365228	-0.0365228	-0.0365228	-0.0365228	-0.0365228	-0.0365228	-0.0365228	-0.0365228	-0.0365228	-0.0365228	-0.0365228	-0.0365228
KLRG1	-0.134881	-0.134881	-0.134881	-0.134881	-0.134881	-0.134881	-0.134881	-0.134881	-0.134881	-0.134881	-0.134881	-0.134881
TCF7	-0.209701	-0.209701	-0.209701	-0.209701	-0.209701	-0.209701	-0.209701	-0.209701	-0.209701	-0.209701	-0.209701	-0.209701
CXCR3	-0.147394	-0.147394	-0.147394	-0.147394	-0.147394	-0.147394	-0.147394	-0.147394	-0.147394	-0.147394	-0.147394	-0.147394
CD28	-0.092223	-0.092223	-0.092223	-0.092223	-0.092223	-0.092223	-0.092223	-0.092223	-0.092223	-0.092223	-0.092223	-0.092223
CD27	2.79241	0.509675	-0.22407	-0.22407	-0.22407	2.38456	3.95503	3.25809	-0.22407	-0.22407	2.67424	4.19714
CD38	-0.139572	-0.139572	-0.139572	-0.139572	-0.139572	-0.139572	-0.139572	-0.139572	-0.139572	-0.139572	-0.139572	-0.139572
CCL3	4.22163	2.86748	4.96061	3.58304	-0.25814	2.35186	2.68639	5.27279	-0.25814	-0.25814	-0.25814	-0.25814
ITGAE	-0.35914	3.2863	2.71459	3.52207	2.57552	-0.35914	2.91049	3.10659	-0.35914	1.18113	3.1615	-0.35914
TOX2	-0.155065	-0.155065	-0.155065	-0.155065	-0.155065	-0.155065	-0.155065	-0.155065	-0.155065	-0.155065	-0.155065	-0.155065
EOMES	-0.0989487	-0.0989487	-0.0989487	-0.0989487	-0.0989487	-0.0989487	-0.0989487	-0.0989487	-0.0989487	-0.0989487	-0.0989487	-0.0989487
CD200	-0.214963	-0.214963	-0.214963	-0.214963	-0.214963	-0.214963	-0.214963	-0.214963	-0.214963	-0.214963	-0.214963	-0.214963
TRAC	4.00561	3.63704	3.48288	4.26867	3.34545	3.77585	4.11839	3.67761	3.92089	4.37135	3.87021	3.40561
TRBC1	5.53526	4.66647	4.79964	4.95701	4.48396	4.33242	5.45273	4.82336	5.00665	4.27627	4.9731	3.62262
TRBC2	3.64797	4.05775	3.9169	3.63341	3.68303	3.89243	3.95194	3.74307	3.96925	3.91138	3.47973	4.31382
TRDC	-0.106284	-0.106284	-0.106284	-0.106284	-0.106284	-0.106284	-0.106284	-0.106284	-0.106284	-0.106284	-0.106284	-0.106284
TRGC1	-0.0946227	-0.0946227	-0.0946227	-0.0946227	-0.0946227	-0.0946227	-0.0946227	-0.0946227	-0.0946227	-0.0946227	-0.0946227	-0.0946227
TRGC2	-0.162615	-0.162615	3.55932	-0.162615	-0.162615	-0.162615	-0.162615	4.62104	5.09506	-0.162615	-0.162615	-0.162615
CD3D	4.18712	4.16759	4.11468	3.99372	3.93136	4.1396	4.24862	4.19341	4.15172	3.82872	3.87239	3.77893
CD3G	4.82656	4.82678	5.7101	4.59407	4.60148	4.40339	4.9019	5.45733	5.21372	4.77613	5.04467	4.77591
CD3E	3.9585	3.93591	3.96472	3.49025	3.29739	3.57345	4.0484	3.77636	3.79872	3.70961	3.64177	3.51943
CD4	-0.24289	-0.24289	-0.24289	-0.24289	-0.24289	-0.24289	-0.24289	-0.24289	-0.24289	-0.24289	-0.24289	-0.24289
CD8A	5.19117	4.20078	5.27878	4.27124	-0.211998	-0.211998	4.93221	5.2861	4.77102	3.53466	4.29461	4.40677
CD8B	4.04232	-0.1947	4.57659	3.03639	-0.1947	-0.1947	5.09894	5.20209	5.05633	2.83422	-0.1947	4.41856
SIRPG	9.21165	-0.122757	-0.122757	9.93102	-0.122757	-0.122757	9.98313	-0.122757	10	3.056	9.4057	-0.122757
MYO7A	-0.107281	-0.107281	-0.107281	-0.107281	-0.107281	-0.107281	-0.107281	-0.107281	-0.107281	-0.107281	-0.107281	-0.107281
ITM2A	1.953	2.29623	2.10375	1.59978	2.16738	2.17511	2.19283	2.48343	2.37406	2.21428	1.89694	2.92246
VCAM1	-0.283352	-0.283352	-0.283352	-0.283352	-0.283352	-0.283352	-0.283352	-0.283352	-0.283352	-0.283352	-0.283352	-0.283352
SNAP47	4.67511	0.619863	-0.277199	3.6952	3.29623	4.59387	-0.277199	4.17065	-0.277199	3.45472	3.67321	-0.277199
PARK7	1.45878	1.27469	1.53124	1.51279	1.35346	1.36981	1.46742	1.34462	1.26559	1.29461	1.53896	1.21534
NDFIP2	3.56302	2.10054	2.44482	2.73159	-0.439887	-0.439887	3.14869	2.63003	2.75775	2.25752	-0.439887	-0.439887

### Sheet: Treg 75th Q
	4	10	13	27	33	48	61	87	113	176	224	235	249
%G1 phase	40.9091	35.7143	41.6667	29.4872	36.6337	46.3415	41.2371	39.1304	45.4545	40.2439	42.8571	42.8571	37.5
FOXP3	10	7.4829	10	9.46522	10	10	10	10	10	10	10	10	1.81435
IL2RA	10	-0.109333	10	7.13246	9.4162	9.53312	10	10	10	10	10	10	0.945452
CTLA4	10	-0.100793	10	6.7983	-0.100793	7.62424	8.27626	10	9.60001	10	10	9.73559	-0.100793
ICOS	10	-0.100387	-0.100387	-0.100387	-0.100387	8.35361	8.46839	10	10	10	9.80127	9.89818	-0.100387
TIGIT	7.63836	7.06039	7.56496	7.52648	8.06843	7.17831	7.9819	7.97067	6.27534	6.27447	7.64525	8.1615	8.12356
ENTPD1	3.10441	-0.333181	3.33707	2.6558	2.4505	-0.333181	3.57723	3.36435	3.4108	3.11556	3.05953	3.83381	2.18881
PDCD1	-0.115196	-0.115196	-0.115196	-0.115196	-0.115196	-0.115196	-0.115196	-0.115196	-0.115196	7.44526	-0.115196	-0.115196	-0.115196
TNFRSF4	10	5.06889	7.76676	6.08272	6.23848	6.11499	7.26017	10	7.44653	10	8.30653	8.67828	4.56302
TNFRSF9	10	-0.0837479	6.55487	-0.0837479	-0.0837479	-0.0837479	-0.0837479	10	-0.0837479	10	10	10	-0.0837479
LAG3	-0.150256	-0.150256	-0.150256	-0.150256	-0.150256	-0.150256	-0.150256	-0.150256	-0.150256	6.1287	-0.150256	-0.150256	-0.150256
HAVCR2	1.00017	-0.233195	3.55779	-0.233195	-0.233195	-0.233195	-0.233195	-0.233195	-0.233195	3.69607	-0.233195	-0.233195	-0.233195
HLA-DRB5	0.853245	0.889769	-0.511106	1.11292	-0.511106	-0.511106	0.895187	0.991443	-0.511106	-0.511106	-0.511106	0.95307	-0.511106
MKI67	-0.136859	-0.136859	-0.136859	-0.136859	-0.136859	-0.136859	-0.136859	-0.136859	-0.136859	-0.136859	-0.136859	-0.136859	-0.136859
PRF1	2.24539	-0.196972	-0.196972	-0.196972	-0.196972	-0.196972	-0.196972	-0.196972	-0.196972	-0.196972	-0.196972	2.61385	-0.196972
TNFRSF18	10	6.23848	9.06161	7.88758	7.01322	6.16513	8.23688	9.69039	7.31387	9.98932	9.25091	9.40706	5.53207
IL7R	2.5358	2.6846	3.37957	3.05964	2.28435	3.04486	3.12236	2.32968	3.35342	2.60062	3.37502	3.48143	2.9894
CD36	-0.372632	-0.372632	-0.372632	-0.372632	-0.372632	-0.372632	-0.372632	-0.372632	-0.372632	-0.372632	-0.372632	-0.372632	-0.372632
GZMA	-0.269655	-0.269655	-0.269655	-0.269655	-0.269655	-0.269655	-0.269655	-0.269655	-0.269655	-0.269655	-0.269655	-0.269655	-0.269655
GZMB	-0.219245	-0.219245	-0.219245	-0.219245	-0.219245	-0.219245	-0.219245	-0.219245	-0.219245	-0.219245	-0.219245	-0.219245	-0.219245
GZMK	-0.204512	-0.204512	-0.204512	-0.204512	-0.204512	-0.204512	-0.204512	-0.204512	-0.204512	-0.204512	-0.204512	-0.204512	-0.204512
GZMH	-0.211764	-0.211764	-0.211764	-0.211764	-0.211764	-0.211764	-0.211764	-0.211764	-0.211764	-0.211764	-0.211764	-0.211764	-0.211764
CCR6	-0.132747	-0.132747	-0.132747	-0.132747	-0.132747	-0.132747	-0.132747	-0.132747	-0.132747	-0.132747	-0.132747	-0.132747	-0.132747
CCR8	-0.0189732	-0.0189732	-0.0189732	-0.0189732	-0.0189732	-0.0189732	-0.0189732	-0.0189732	-0.0189732	-0.0189732	-0.0189732	-0.0189732	-0.0189732
CXCR3	5.56827	-0.147394	-0.147394	-0.147394	-0.147394	-0.147394	-0.147394	-0.147394	-0.147394	5.85611	-0.147394	-0.147394	4.8084
CXCR4	1.49377	1.75058	1.56745	2.04098	1.97971	2.02854	1.88548	1.48483	2.14518	1.36403	1.94986	1.59983	1.84608
NT5E	-0.207902	-0.207902	-0.207902	-0.207902	-0.207902	-0.207902	-0.207902	-0.207902	-0.207902	-0.207902	-0.207902	-0.207902	-0.207902
IL2RA	10	-0.109333	10	7.13246	9.4162	9.53312	10	10	10	10	10	10	0.945452
EBI3	-0.0811835	-0.0811835	-0.0811835	-0.0811835	-0.0811835	-0.0811835	-0.0811835	9.25101	-0.0811835	-0.0811835	-0.0811835	-0.0811835	-0.0811835
VPS51	-0.430601	-0.430601	-0.430601	-0.430601	-0.430601	-0.430601	-0.430601	-0.430601	-0.430601	-0.430601	-0.430601	-0.430601	-0.430601
TGFB1	-0.34548	-0.34548	-0.34548	-0.34548	-0.34548	-0.34548	-0.34548	-0.34548	-0.34548	-0.34548	-0.34548	-0.34548	-0.34548
DUSP4	6.31884	3.56247	5.19607	5.08198	4.60296	4.88953	4.73327	6.5423	5.0915	5.80087	5.51107	5.24894	2.35313
RORC	-0.233098	-0.233098	-0.233098	-0.233098	-0.233098	-0.233098	-0.233098	-0.233098	-0.233098	-0.233098	-0.233098	-0.233098	-0.233098
IL17A	-0.0289843	-0.0289843	-0.0289843	-0.0289843	-0.0289843	-0.0289843	-0.0289843	-0.0289843	-0.0289843	-0.0289843	-0.0289843	-0.0289843	-0.0289843
IL17B	-0.0474284	-0.0474284	-0.0474284	-0.0474284	-0.0474284	-0.0474284	-0.0474284	-0.0474284	-0.0474284	-0.0474284	-0.0474284	-0.0474284	-0.0474284
IL17C	-0.0292514	-0.0292514	-0.0292514	-0.0292514	-0.0292514	-0.0292514	-0.0292514	-0.0292514	-0.0292514	-0.0292514	-0.0292514	-0.0292514	-0.0292514
IL17F	-0.0162358	-0.0162358	-0.0162358	-0.0162358	-0.0162358	-0.0162358	-0.0162358	-0.0162358	-0.0162358	-0.0162358	-0.0162358	-0.0162358	-0.0162358
IL10	-0.0755312	-0.0755312	-0.0755312	-0.0755312	-0.0755312	-0.0755312	-0.0755312	-0.0755312	-0.0755312	-0.0755312	-0.0755312	-0.0755312	-0.0755312
IKZF2	-0.161811	-0.161811	-0.161811	-0.161811	-0.161811	-0.161811	-0.161811	-0.161811	-0.161811	-0.161811	-0.161811	-0.161811	-0.161811
GATA3	6.33016	-0.166197	7.63955	5.74062	-0.166197	-0.166197	6.40327	7.15272	-0.166197	5.77455	6.46495	6.7992	6.66509
CD28	9.67478	-0.092223	-0.092223	-0.092223	-0.092223	-0.092223	9.22625	-0.092223	-0.092223	-0.092223	-0.092223	-0.092223	-0.092223
CD27	5.76819	5.45172	5.79739	5.36245	5.38147	4.96411	5.92226	5.78504	4.19845	5.938	5.24644	5.36805	5.3928
LAYN	6.42372	-0.182541	0.893699	-0.182541	-0.182541	-0.182541	-0.182541	6.05179	-0.182541	5.87308	-0.182541	4.43176	-0.182541
KLRB1	-0.242559	-0.242559	-0.242559	-0.242559	-0.242559	2.5993	-0.242559	-0.242559	-0.242559	-0.242559	-0.242559	-0.242559	-0.242559
NRP1	-0.50651	-0.50651	-0.50651	-0.50651	-0.50651	-0.50651	-0.50651	-0.50651	-0.50651	-0.50651	-0.50651	-0.50651	-0.50651
B3GAT1	-0.0365228	-0.0365228	-0.0365228	-0.0365228	-0.0365228	-0.0365228	-0.0365228	-0.0365228	-0.0365228	-0.0365228	-0.0365228	-0.0365228	-0.0365228

### Sheet: Senescent Mean
	53	111	153	171	215	51
%G1 phase	47.0588	34.9398	47.3684	44.3038	52.7778	47.0588
NKG7	5.12899	2.93961	4.83987	5.25521	4.90515	4.87909
GNLY	4.28291	0.00819807	4.03907	4.13154	2.12222	5.39105
FCGR3A	1.90078	-0.0378634	2.51798	1.72702	1.26895	2.662
FCRL6	2.3595	0.650926	1.22358	1.82978	0.762225	1.26331
KLRD1	4.50556	1.80587	5.43707	3.54062	4.1438	5.04711
KLRB1	1.14182	0.800754	2.12536	0.819603	0.702155	2.84422
KLRG1	5.76521	7.50312	6.57248	3.99189	4.92343	2.3311
TYROBP	0.0292515	-0.144088	1.07086	-0.27732	0.0125229	1.54291
KLRK1	1.10747	1.00266	1.21835	0.859522	1.36451	0.623089
KLRC1	0.000494766	-0.0588052	0.0201566	-0.00275065	-0.136691	0.0322779
KLRC2	0.0292231	0.79049	3.62729	0.0834686	1.41584	2.56791
KLRF1	1.58716	0.491501	4.35862	0.492673	0.0921836	4.42341
HCST	2.42296	1.81023	2.62925	2.0686	2.60056	2.05975
NCAM1	-0.0344041	-0.108733	0.157286	0.0192256	-0.108733	0.0721351
KIR2DL1	0.0403687	0.0874781	0.494668	-0.0334063	-0.0334063	1.54046
SESN1	-0.0592769	0.0447644	-0.107879	0.223552	-0.0640173	-0.164596
SESN2	0.078542	-0.0830299	0.0232374	-0.105549	-0.0839176	-0.197501
SESN3	-0.264459	-0.0614577	-0.264459	-0.124739	-0.264459	-0.122066
KLRG1	5.76521	7.50312	6.57248	3.99189	4.92343	2.3311
B3GAT1	0.0372751	0.205321	0.491715	0.217566	0.242269	0.357066
ATM	0.686148	0.678326	0.510872	0.286278	0.420057	0.668463
ATR	0.0309437	0.0120551	0.038876	-0.192808	-0.192808	-0.0920687
RELA	-0.0987868	-0.195119	-0.231652	-0.049379	-0.172656	-0.224761
RELB	-0.20453	-0.198996	-0.132957	-0.055141	-0.141009	-0.275969
MTOR	-0.0724235	0.0572093	-0.185827	-0.185827	0.0104487	0.186891
PRKAA1	-0.0831762	-0.103183	-0.125733	0.00175227	0.23745	0.0386325
MYC	-0.341108	-0.0136217	-0.366084	-0.272903	-0.163021	-0.366084
RAD1	0.00750729	-0.21325	-0.126011	-0.142078	-0.0976179	-0.211683
RAD17	-0.0232493	-0.151327	-0.237298	-0.0952975	-0.237298	-0.0448583
RAD50	-0.0417919	-0.116176	-0.116176	0.0118773	0.164829	0.0821809
MAPKAPK2	-0.18236	0.0706229	-0.171467	-0.118024	-0.373353	-0.254753
MRE11	-0.103614	0.0709671	-0.097079	0.0190154	-0.255846	-0.105932
TNF	0.243401	0.255802	1.61837	0.13285	0.175922	0.258849
HMGB1	0.158775	0.254958	0.157916	0.188364	0.0127466	0.094584
CDC25A	-0.0448932	-0.0448932	-0.0448932	-0.0448932	-0.0448932	-0.0448932
MKI67	-0.136859	-0.035316	0.0650885	-0.136859	0.00920245	-0.00242287
CCND1	-0.682116	-0.654037	-0.695419	-0.695419	-0.583792	-0.655286
CCNE1	-0.0768677	-0.0768677	0.188313	-0.0768677	-0.0768677	-0.0768677
CDKN2A	0.172302	-0.076833	-0.146022	-0.172588	0.0785863	-0.239363
GZMA	2.9846	2.41562	3.1917	3.05091	3.07218	2.91899
GZMB	4.63292	0.0133009	4.06634	4.83548	4.09514	4.35939
GZMK	0.549882	5.80669	0.158803	-0.0147298	0.538436	0.00766319
GZMH	5.42585	0.997791	4.51853	5.67378	5.23234	3.13894
PRF1	4.36649	1.02049	4.35167	5.01877	4.00083	3.65743
EOMES	1.17197	2.70904	2.08846	0.693578	1.22204	1.27593

### Sheet: Exhausted mean
	123	143	90	238	14	39	85	96	35	72	161	225
HAVCR2	2.86052	2.49715	2.58919	1.93829	2.70313	2.75947	2.4428	2.88099	1.48993	0.910301	1.04747	0.713972
PDCD1	4.66397	2.15008	8.41575	2.38381	2.23248	8.68339	0.640433	1.60886	0.332615	3.56301	0.854396	5.46717
TIGIT	4.09118	3.98131	3.88043	2.39072	1.61039	2.84503	3.72115	5.6715	1.96638	2.04581	1.30705	2.94476
CTLA4	2.6015	3.56875	0.888058	4.44438	3.43749	4.14177	1.22081	1.88124	1.25938	2.48343	2.42633	1.18398
ENTPD1	0.9783	1.35378	1.87212	0.721039	0.424864	0.594631	1.63294	2.46569	0.965841	0.18578	0.355655	0.182575
TOX	3.12535	1.89367	2.86929	1.6577	1.68526	2.03861	3.0189	2.42678	1.16609	1.02551	1.52856	2.30763
LAG3	3.86708	4.22255	4.63805	3.98531	2.50228	4.75998	4.17251	4.32202	2.2166	1.59913	2.32578	1.98115
LAYN	1.57326	0.613212	1.62867	0.401355	0.146443	0.455577	1.56251	2.31639	0.515184	-0.0315268	0.0568692	-0.0601752
CXCL13	7.79135	6.42109	8.48623	7.47979	8.46844	8.63988	7.20709	7.5125	5.94667	6.74039	8.15586	6.23045
MIR155HG	3.27144	3.45114	2.97922	2.41332	2.28218	2.884	2.69081	3.83063	1.591	0.78827	1.09853	0.519862
FOXP3	0.794459	1.00944	-0.0739887	-0.0739887	0.0082834	-0.0739887	0.586601	0.632958	-0.0739887	0.191116	-0.0739887	0.252473
FOXO1	-0.0371525	0.430322	0.13167	-0.0393238	0.191303	0.207739	0.251054	0.0563332	-0.186265	-0.189577	-0.0330533	0.15268
ITGAE	0.429906	1.06634	0.805761	1.62027	0.770211	0.488519	0.849215	0.904243	0.677908	0.586188	1.27983	0.499985
FASLG	1.2659	0.309049	1.13503	0.825327	0.465443	0.59888	1.01977	0.448289	0.868805	0.670708	0.455365	-0.0823611
B3GAT1	-0.0365228	-0.0365228	-0.0365228	-0.0365228	0.309564	-0.0365228	0.12801	0.139557	-0.0365228	-0.0365228	0.231118	0.309564
KLRG1	0.348929	0.0735401	0.388552	-0.134881	0.259923	-0.134881	0.0793465	0.123113	0.380514	0.103154	0.073823	0.187966
TCF7	-0.00373788	-0.0430548	0.230599	0.0317892	0.091962	-0.139932	0.0856937	0.202456	-0.0956876	-0.0788124	0.334317	1.15015
CXCR3	0.389885	0.559337	-0.147394	0.139674	0.396076	0.642857	0.279555	0.00540474	0.692389	-0.147394	-0.00872472	0.0509005
CD28	-0.092223	0.532015	-0.092223	-0.092223	0.469968	0.154509	0.0628365	0.0848335	0.0976164	0.321487	0.391193	1.25118
CD27	1.11928	0.922914	0.918976	0.559872	0.422945	0.980533	1.35241	1.13699	0.543327	0.338969	1.10989	1.89163
CD38	0.320667	0.206924	-0.139572	0.684355	0.170864	0.118488	-0.00749791	0.0174167	0.531888	-0.139572	-0.00480239	0.221922
CCL3	1.82704	1.40111	2.72434	1.91129	0.657102	1.2602	1.16264	2.79643	0.580071	0.636214	0.202234	0.400377
ITGAE	0.429906	1.06634	0.805761	1.62027	0.770211	0.488519	0.849215	0.904243	0.677908	0.586188	1.27983	0.499985
TOX2	1.17502	0.794745	0.0013489	0.421008	0.469169	0.484641	0.672543	0.111749	0.0814162	0.495492	0.682626	0.570284
EOMES	0.327325	-0.0989487	-0.0989487	-0.0989487	-0.0989487	0.0338931	-0.0989487	-0.0989487	-0.0989487	-0.0989487	0.00132338	-0.0989487
CD200	0.268472	0.019334	-0.0681411	0.471805	0.333003	0.765164	-0.0227854	0.100183	0.163426	0.232296	0.205319	0.75306
TRAC	3.32636	2.88991	2.90588	3.17821	2.43379	2.89236	3.17967	2.89313	3.13744	3.31134	3.15641	2.64082
TRBC1	2.69773	2.20076	2.39515	2.7041	2.36646	2.10036	2.51001	2.13656	2.22761	2.58486	2.78549	1.68402
TRBC2	2.04163	2.43208	2.41178	2.38532	2.01427	2.40877	2.57965	2.22972	2.52038	2.34606	2.05933	3.09103
TRDC	-0.106284	-0.106284	-0.106284	-0.106284	-0.0543615	-0.106284	-0.106284	0.0710194	0.0383938	-0.106284	-0.106284	-0.106284
TRGC1	1.53626	0.453774	1.11614	-0.0946227	-0.0444122	0.577825	1.01889	1.106	0.411466	0.420812	-0.0946227	0.637696
TRGC2	0.737803	0.881375	1.31405	0.378858	0.165205	-0.00399799	1.24908	1.74324	2.3864	0.27343	0.21692	0.487194
CD3D	3.56687	3.32509	3.54866	3.22085	2.89527	3.32855	3.73449	3.54598	3.37396	3.18931	2.90159	2.8309
CD3G	3.01022	3.01893	3.43268	2.45713	2.17662	2.0683	2.74523	3.48257	2.96367	2.94582	2.81985	2.36464
CD3E	2.48215	2.75862	2.92021	2.23058	1.79163	2.00457	2.69612	2.41685	2.65334	2.74597	2.61246	2.1765
CD4	0.00456465	0.368359	-0.24289	0.559667	0.780556	0.779918	0.0776994	-0.182699	-0.157869	-0.0755327	0.34755	0.373109
CD8A	3.05593	1.78818	3.72659	2.29385	0.333353	0.578666	3.27509	3.85381	2.69746	1.41942	1.67597	1.57713
CD8B	1.5754	0.868484	2.45956	1.18758	0.44645	0.325079	2.95648	2.53787	2.925	1.11004	0.839373	1.55683
SIRPG	5.38959	1.42956	0.231787	4.83708	1.5107	-0.122757	8.17704	1.62487	9.00513	1.91644	5.26929	0.244584
MYO7A	1.7523	0.814874	1.84761	1.23173	1.10687	0.712228	1.03426	2.35919	0.611429	0.132131	0.824316	0.0669823
ITM2A	0.987297	1.1719	0.833669	0.569771	1.0735	0.888624	0.688247	1.18584	0.914129	0.65171	0.628658	1.55109
VCAM1	0.137872	0.00259775	0.0852543	0.293994	-0.283352	-0.179765	-0.124301	0.0970605	-0.195081	-0.170398	-0.232315	-0.186681
SNAP47	1.63738	1.1873	0.855973	1.53988	1.23895	1.60322	0.616922	1.5164	1.04924	1.42081	1.26538	0.504855
PARK7	0.380618	0.308714	0.590122	0.717414	0.345999	0.228901	0.459859	0.423562	0.152431	0.440628	0.63672	0.183766
NDFIP2	1.48956	0.676855	0.795403	0.876856	0.433057	0.375171	0.975645	0.766893	0.865476	0.572709	0.0585162	-0.0583698

### Sheet: Treg Means
	4	10	13	27	33	48	61	87	113	176	224	235	249
%G1 phase	40.9091	35.7143	41.6667	29.4872	36.6337	46.3415	41.2371	39.1304	45.4545	40.2439	42.8571	42.8571	37.5
FOXP3	7.6571	2.53319	3.11106	2.61782	3.24545	3.41785	4.38715	6.32513	3.20001	5.24533	4.33939	5.99747	2.38115
IL2RA	8.29582	1.48875	6.20939	2.5604	4.27413	4.24047	5.64941	7.57377	5.28123	6.79568	5.94301	6.32595	2.03305
CTLA4	7.44544	1.79826	4.48838	2.41459	2.13491	2.96423	2.78615	5.10454	3.5058	6.5043	5.1441	5.81486	1.95609
ICOS	6.81861	1.47192	1.7451	1.49682	1.54618	2.99731	2.96297	4.3704	4.17817	6.79271	3.90272	4.18723	1.18239
TIGIT	5.91684	4.61821	5.60193	4.02412	5.53749	4.36015	6.04828	6.12712	2.94189	4.21124	4.84752	5.78324	5.63791
ENTPD1	1.37798	0.487165	1.4892	0.826464	0.710449	0.51039	1.57715	1.52144	1.06949	1.22217	1.1838	1.77594	0.662291
PDCD1	0.432716	0.26472	0.0358441	-0.0418019	-0.0670358	0.47036	0.164212	0.243932	-0.0480946	3.89317	0.542652	0.00502256	0.192888
TNFRSF4	7.77266	2.4415	5.4927	3.24691	3.60151	3.29105	4.56303	6.85411	4.26513	7.23372	5.37699	6.24676	1.84178
TNFRSF9	7.11199	0.566072	2.45044	1.05665	2.13227	1.7838	2.06152	6.03411	1.933	4.63949	3.66891	4.36853	1.4388
LAG3	0.89152	0.166366	1.08705	0.427181	0.67335	0.147115	0.399375	0.411836	0.0118709	2.64438	0.5708	0.616611	0.694324
HAVCR2	0.762625	0.572071	1.2062	0.273726	0.622576	0.534824	0.566911	0.672648	0.81742	1.49392	0.690349	0.726859	0.758666
HLA-DRB5	0.0703182	0.0899024	-0.0667528	0.162298	-0.0908357	-0.226319	0.0798504	0.260381	0.0245594	-0.117862	-0.0916015	0.114906	-0.245834
MKI67	0.000494733	0.137365	-0.136859	0.161349	0.104022	-0.136859	-0.0825191	-0.00976085	-0.0870607	0.112614	-0.136859	0.0473307	-0.136859
PRF1	0.852316	0.324477	0.63644	0.415368	0.390586	0.376211	0.653529	0.356897	0.421645	0.855694	0.644742	0.941372	0.125764
TNFRSF18	8.12468	3.44883	6.60678	4.52795	4.35691	3.24294	5.99696	7.73802	4.06378	7.49379	6.44588	6.76779	2.67515
IL7R	1.1988	1.02999	2.01649	1.38343	0.745705	1.57087	1.60661	0.792463	1.83239	1.01701	1.51239	1.82902	1.64112
CD36	-0.372632	-0.333207	-0.372632	-0.347128	-0.359165	-0.275706	-0.348854	-0.372632	-0.372632	-0.322203	-0.328552	-0.372632	-0.314237
GZMA	-0.261362	-0.138982	-0.181565	-0.164196	-0.210591	-0.269655	-0.160403	-0.188065	-0.125377	-0.149313	-0.110091	-0.183735	-0.029557
GZMB	-0.123152	-0.113458	-0.219245	-0.103674	0.014994	-0.135576	-0.151947	-0.182439	-0.0160267	0.0802741	-0.0409208	-0.219245	0.553648
GZMK	-0.155579	-0.109976	-0.118267	-0.158686	-0.0698967	-0.204512	-0.0543464	-0.153523	-0.126167	-0.136917	-0.0079192	-0.159464	-0.150698
GZMH	-0.0839619	-0.0864989	-0.211764	-0.211764	-0.142536	-0.211764	-0.145668	-0.180446	-0.0382386	-0.140653	-0.0366641	-0.211764	0.282492
CCR6	1.60484	0.506881	0.808492	0.764457	0.44723	0.931629	0.624642	0.963259	1.44328	0.847374	0.575661	1.14512	0.342527
CCR8	0.709679	-0.0189732	0.676789	-0.0189732	0.27862	0.469757	0.290892	0.416634	0.16319	0.225392	0.233606	0.55354	-0.0189732
CXCR3	2.22259	0.92541	0.0142799	0.335651	0.83831	0.809892	0.894237	1.16062	0.446982	2.41272	0.0619996	0.716645	1.98184
CXCR4	0.668011	0.925027	0.763427	1.25708	1.08344	1.20433	1.17282	0.459139	1.25391	0.578511	0.883637	0.736741	0.996225
NT5E	-0.207902	-0.207902	-0.207902	-0.207902	-0.144456	-0.014854	-0.207902	-0.207902	-0.156792	-0.114469	-0.158904	-0.207902	-0.207902
IL2RA	8.29582	1.48875	6.20939	2.5604	4.27413	4.24047	5.64941	7.57377	5.28123	6.79568	5.94301	6.32595	2.03305
EBI3	2.38008	0.638901	0.898932	0.694292	0.473172	0.410582	0.909516	2.7858	0.832608	0.879033	1.60793	1.70465	0.335218
VPS51	-0.0153199	0.0449387	-0.143754	-0.173416	-0.244912	0.0500801	0.108526	0.0113394	-0.0516546	-0.100129	-0.03005	-0.286441	0.242941
TGFB1	-0.046892	0.124892	-0.0523907	0.0740577	0.0747486	-0.0786695	-0.0762387	0.0315998	-0.0569587	0.160531	-0.00512934	0.0139758	-0.184482
DUSP4	4.11049	1.26865	3.00336	2.14225	1.87743	2.46674	2.11781	4.23464	2.15815	3.50882	2.82742	3.08322	0.99
RORC	-0.233098	-0.143581	-0.233098	-0.160316	-0.233098	-0.233098	-0.233098	-0.233098	-0.181794	-0.233098	-0.20616	-0.233098	-0.233098
IL17A	-0.0289843	-0.0289843	-0.0289843	-0.0289843	-0.0289843	-0.0289843	-0.0289843	-0.0289843	-0.0289843	-0.0289843	-0.0289843	-0.0289843	-0.0289843
IL17B	-0.0474284	-0.0474284	-0.0474284	-0.0474284	-0.0474284	-0.0474284	-0.0474284	-0.0474284	-0.0474284	-0.0474284	-0.0474284	-0.0474284	-0.0474284
IL17C	-0.0292514	-0.0292514	-0.0292514	-0.0292514	0.0700481	-0.0292514	-0.0292514	-0.0292514	-0.0292514	-0.0292514	-0.0292514	-0.0292514	-0.0292514
IL17F	-0.0162358	-0.0162358	-0.0162358	-0.0162358	-0.0162358	-0.0162358	-0.0162358	-0.0162358	-0.0162358	-0.0162358	-0.0162358	-0.0162358	-0.0162358
IL10	0.199256	0.0684049	-0.0755312	0.0536423	0.0242265	-0.0755312	0.0283402	-0.0755312	0.10766	0.53883	0.0484351	0.0684049	0.344283
IKZF2	1.34044	0.518396	0.970402	1.56561	0.904006	1.48611	1.72261	1.24647	1.07801	0.821019	1.26151	0.755425	0.81461
GATA3	2.84416	1.3421	3.35336	2.14121	1.43038	1.40745	2.85377	3.8446	1.17017	2.45859	2.66178	2.86612	2.68667
CD28	3.70019	1.95422	1.63333	1.01815	1.89087	1.21996	2.78566	2.08543	2.24728	1.93029	2.04877	1.84869	1.61866
CD27	4.0177	3.37723	4.23539	3.10029	3.23958	3.28689	3.99433	3.51213	1.55798	3.73143	3.07653	3.47141	3.81755
LAYN	2.8704	0.725474	1.57391	1.21108	1.45331	0.904586	1.41061	2.46501	1.34815	2.48332	1.18588	1.72865	0.76187
KLRB1	-0.0892344	0.547361	0.249018	0.385605	0.316146	1.04093	0.192594	-0.140681	0.721033	0.0791197	0.138243	0.141667	0.322659
NRP1	-0.472999	-0.431045	-0.478323	-0.50651	-0.485911	-0.50651	-0.482733	-0.450723	-0.491165	-0.50651	-0.49869	-0.467421	-0.50651
B3GAT1	0.0547183	0.250235	0.102873	0.0921505	0.0628487	0.20827	0.377354	0.254391	0.237201	0.20827	0.132158	0.106856	0.381666
