## Supplementary material for "Activated regulatory T-cells, dysfunctional and senescent T-cells dominate the microenvironment of pancreatic cancer": Raw Data3

### Sheet: Pancreatic_cell_type_markers
Gene	Cell_type	Subtype1	Subtype2	Subtype3
MS4A1	B cell	CD45+	Lymphocyte	NA
CD19	B cell	CD45+	Lymphocyte	NA
CD79A	B cell	CD45+	Lymphocyte	NA
CD52	B cell	CD45+	Lymphocyte	NA
IGHA1	B cell	CD45+	Lymphocyte	NA
IGHA2	B cell	CD45+	Lymphocyte	NA
IGHM	B cell	CD45+	Lymphocyte	NA
IGHD	B cell	CD45+	Lymphocyte	NA
IGHE	B cell	CD45+	Lymphocyte	NA
IGHG1	B cell	CD45+	Lymphocyte	NA
IGHG2	B cell	CD45+	Lymphocyte	NA
IGHG3	B cell	CD45+	Lymphocyte	NA
IGHG4	B cell	CD45+	Lymphocyte	NA
CD19_TotalSeqC	B cell	CD45+	Lymphocyte	NA
CXCL10	M1 Macrophage	CD45+	Macrophage subset	Macrophage subset
CD80	M1 Macrophage	CD45+	Macrophage subset	Macrophage subset
CD68	M1 Macrophage	CD45+	Macrophage subset	Macrophage subset
CYBB	M1 Macrophage	CD45+	Macrophage subset	Macrophage subset
NOS2	M1 Macrophage	CD45+	Macrophage subset	Macrophage subset
DHCR7	M2 Macrophage	CD45+	Macrophage subset	Macrophage subset
CCL22	M2 Macrophage	CD45+	Macrophage subset	Macrophage subset
CD163	M2 Macrophage	CD45+	Macrophage subset	Macrophage subset
PTPRC	Macrophage	CD45+	CD45+	NA
AIF1	Macrophage	CD45+	CD45+	NA
FCGR1A	Macrophage	CD45+	CD45+	NA
CD14	Macrophage	CD45+	CD45+	NA
ITGAM	Macrophage	CD45+	CD45+	NA	CD11b
CD11b_TotalSeqC	Macrophage	CD45+	CD45+	NA
CD68	Macrophage	CD45+	CD45+	NA
ADGRE1	Macrophage	CD45+	CD45+	NA	F4/80
ITGAX	cDC	CD45+	CD45+	NA	CD11c
CD163	Macrophage	CD45+	CD45+	NA
CEACAM8	MDSC	CD45+	CD45+	Macrophage subset	CD66b
CD33	MDSC	CD45+	CD45+	Macrophage subset
FCGR1A	Granulocyte	CD45+	CD45+	NA
IL3RA	Granulocyte	CD45+	CD45+	NA
ITGAM	MDSC	CD45+	CD45+	Macrophage subset	CD11b
CD11b_TotalSeqC	MDSC	CD45+	CD45+	Macrophage subset
ARG2	MDSC	CD45+	CD45+	Macrophage subset
CD14_TotalSeqC	Macrophage	CD45+	CD45+	NA
CD11b_TotalSeqC	Neutrophil	CD45+	CD45+	NA
CD62L_TotalSeqC	Neutrophil	CD45+	CD45+	NA
CD16_TotalSeqC	Neutrophil	CD45+	CD45+	NA
CD15_TotalSeqC	Neutrophil	CD45+	CD45+	NA
FUT4	Neutrophil	CD45+	CD45+	NA	CD15
GZMB	Neutrophil	CD45+	CD45+	NA
FCGR3A	Neutrophil	CD45+	CD45+	NA	CD16
GZMA	Neutrophil	CD45+	CD45+	NA
CXCR2	Neutrophil	CD45+	CD45+	NA
LY6G6D	Neutrophil	CD45+	CD45+	NA
HLA-DR_TotalSeqC	cDC	CD45+	CD45+	NA
CD56_TotalSeqC	NK cell	CD45+	CD45+	NA
NCAM1	NK cell	CD45+	CD45+	NA
FCGR3A	NK cell	CD45+	CD45+	NA
CD3D	NK cell	CD45+	CD45+	NA
CD3E	NK cell	CD45+	CD45+	NA
ID2	NK cell	CD45+	CD45+	NA
CD16_TotalSeqC	NK cell	CD45+	CD45+	NA
FCGR3A	NK cell	CD45+	CD45+	NA	CD16
GZMB	NK cell	CD45+	CD45+	NA
GZMA	NK cell	CD45+	CD45+	NA
CLEC9A	DC1	CD45+	DC subset	DC subset
C1ORF54	DC1	CD45+	DC subset	DC subset
CADM1	DC1	CD45+	DC subset	DC subset
CAMK2D	DC1	CD45+	DC subset	DC subset
IDO1	DC1	CD45+	DC subset	DC subset
XCR1	DC1	CD45+	DC subset	DC subset
CD1C	DC2	CD45+	DC subset	DC subset
FCER1A	DC2	CD45+	DC subset	DC subset
CLEC10A	DC2	CD45+	DC subset	DC subset
ADAM8	DC2	CD45+	DC subset	DC subset
CD1D	DC2	CD45+	DC subset	DC subset
FCGR2B	DC2	CD45+	DC subset	DC subset
S100A9	DC3	CD45+	DC subset	DC subset
S100A8	DC3	CD45+	DC subset	DC subset
VCAN	DC3	CD45+	DC subset	DC subset
RNASE2	DC3	CD45+	DC subset	DC subset
CD1C	DC3	CD45+	DC subset	DC subset
FCER1A	DC3	CD45+	DC subset	DC subset
CLEC10A	DC3	CD45+	DC subset	DC subset
FCGR3A	DC4	CD45+	DC subset	DC subset
FTL	DC4	CD45+	DC subset	DC subset
SERPINA1	DC4	CD45+	DC subset	DC subset
LST1	DC4	CD45+	DC subset	DC subset
AIF1	DC4	CD45+	DC subset	DC subset
LILRB2	DC4	CD45+	DC subset	DC subset
TMEM176B	DC4	CD45+	DC subset	DC subset
LOC200772	DC4	CD45+	DC subset	DC subset
CLEC4F	DC4	CD45+	DC subset	DC subset
AXL	DC5	CD45+	DC subset	DC subset
PPP1R14A	DC5	CD45+	DC subset	DC subset
SIGLEC6	DC5	CD45+	DC subset	DC subset
CD22	DC5	CD45+	DC subset	DC subset
CD5	DC5	CD45+	DC subset	DC subset
SIGLEC1	DC5	CD45+	DC subset	DC subset
GZMB	DC6	CD45+	DC subset	DC subset
IGJ	DC6	CD45+	DC subset	DC subset
AK128525	DC6	CD45+	DC subset	DC subset
SERPINF1	DC6	CD45+	DC subset	DC subset
ITM2C	DC6	CD45+	DC subset	DC subset
TCF4	DC6	CD45+	DC subset	DC subset
CLEC4C	DC6	CD45+	DC subset	DC subset
NRP1	DC6	CD45+	DC subset	DC subset
CD14	Mono1	CD45+	DC subset	DC subset
VCAN	Mono1	CD45+	DC subset	DC subset
S100A8	Mono1	CD45+	DC subset	DC subset
S100A9	Mono1	CD45+	DC subset	DC subset
FCN1	Mono1	CD45+	DC subset	DC subset
ITGAM	Mono1	CD45+	DC subset	DC subset
LAIR2	Mono2	CD45+	DC subset	DC subset
ASAH1	Mono2	CD45+	DC subset	DC subset
APOBEC3A	Mono2	CD45+	DC subset	DC subset
TSPAN14	Mono2	CD45+	DC subset	DC subset
LIPA	Mono2	CD45+	DC subset	DC subset
ITGAM	Mono2	CD45+	DC subset	DC subset
G0S2	Mono3	CD45+	DC subset	DC subset
CXCR1	Mono3	CD45+	DC subset	DC subset
CXCR2	Mono3	CD45+	DC subset	DC subset
NAMPT	Mono3	CD45+	DC subset	DC subset
NEAT1	Mono3	CD45+	DC subset	DC subset
AL137655	Mono3	CD45+	DC subset	DC subset
CSF3R	Mono3	CD45+	DC subset	DC subset
CD14	Mono3	CD45+	DC subset	DC subset
VCAN	Mono3	CD45+	DC subset	DC subset
S100A8	Mono3	CD45+	DC subset	DC subset
S100A9	Mono3	CD45+	DC subset	DC subset
FCN1	Mono3	CD45+	DC subset	DC subset
ITGAM	Mono3	CD45+	DC subset	DC subset
PRF1	Mono4	CD45+	DC subset	DC subset
GNLY	Mono4	CD45+	DC subset	DC subset
CTSW	Mono4	CD45+	DC subset	DC subset
FGFBP2	Mono4	CD45+	DC subset	DC subset
IL2RB	Mono4	CD45+	DC subset	DC subset
GZMA	Mono4	CD45+	DC subset	DC subset
CD14	Mono4	CD45+	DC subset	DC subset
VCAN	Mono4	CD45+	DC subset	DC subset
S100A8	Mono4	CD45+	DC subset	DC subset
S100A9	Mono4	CD45+	DC subset	DC subset
FCN1	Mono4	CD45+	DC subset	DC subset
ITGAM	Mono4	CD45+	DC subset	DC subset
PTPRC	T cell	CD45+	Lymphocyte	NA
CD3D	T cell	CD45+	Lymphocyte	NA
CD3E	T cell	CD45+	Lymphocyte	NA
CD4	T cell	CD45+	Lymphocyte	NA
CD8A	T cell	CD45+	Lymphocyte	NA
CD8B	T cell	CD45+	Lymphocyte	NA
TRAC	T cell	CD45+	Lymphocyte	NA
TRBC1	T cell	CD45+	Lymphocyte	NA
TRBC2	T cell	CD45+	Lymphocyte	NA
TRDC	T cell	CD45+	Lymphocyte	NA
TRGC2	T cell	CD45+	Lymphocyte	NA
TRGC1	T cell	CD45+	Lymphocyte	NA
CD3_TotalSeqC	T cell	CD45+	Lymphocyte	NA
CD4_TotalSeqC	T cell	CD45+	Lymphocyte	NA
CD8a_TotalSeqC	T cell	CD45+	Lymphocyte	NA
PRSS1	Acinar	Other	CD45-	NA
CTRB1	Acinar	Other	CD45-	NA
CTRB2	Acinar	Other	CD45-	NA
REG1B	Acinar	Other	CD45-	NA
AMBP	Ductal 1	Other	CD45-	NA
CFTR	Ductal 1	Other	CD45-	NA
MMP7	Ductal 1	Other	CD45-	NA
KRT19	Ductal 2	Other	CD45-	NA
KRT7	Ductal 2	Other	CD45-	NA
TSPAN8	Ductal 2	Other	CD45-	NA
SLPI	Ductal 2	Other	CD45-	NA
ALDH1A1	Centroacinar	Other	CD45-	NA
ALDH1A2	Centroacinar	Other	CD45-	NA
ALDH1A7	Centroacinar	Other	CD45-	NA
PTF1A	Centroacinar	Other	CD45-	NA
NES	Centroacinar	Other	CD45-	NA
CHGB	Endocrine	Other	CD45-	NA
CHGA	Endocrine	Other	CD45-	NA
INS	Endocrine	Other	CD45-	NA
IAPP	Endocrine	Other	CD45-	NA
CDH5	Endothelial cell	Other	CD45-	NA
PLVAP	Endothelial cell	Other	CD45-	NA
VWF	Endothelial cell	Other	CD45-	NA
CLDN5	Endothelial cell	Other	CD45-	NA
LUM	Fibroblasts	Other	CD45-	NA
DCN	Fibroblasts	Other	CD45-	NA
COL1A1	Fibroblasts	Other	CD45-	NA
RGS5	Stellate cell	Other	CD45-	NA
ACTA2	Stellate cell	Other	CD45-	NA
PDGFRB	Stellate cell	Other	CD45-	NA
ADIRF	Stellate cell	Other	CD45-	NA
CD1C	cDC	CD45+	CD45+	NA
CD8A	cDC	CD45+	CD45+	NA
ITGAM	cDC	CD45+	CD45+	NA
ITGAX	cDC	CD45+	CD45+	NA
ITGAE	cDC	CD45+	CD45+	NA
LY75	cDC	CD45+	CD45+	NA
CLEC4C	pDC	CD45+	CD45+	NA
NRP1	pDC	CD45+	CD45+	NA
IL3RA	pDC	CD45+	CD45+	NA
LILRA4	pDC	CD45+	CD45+	NA
TLR7	pDC	CD45+	CD45+	NA
TLR9	pDC	CD45+	CD45+	NA
HLA-DR_TotalSeqC	pDC	CD45+	CD45+	NA
