## Supplementary material for "Activated regulatory T-cells, dysfunctional and senescent T-cells dominate the microenvironment of pancreatic cancer": Raw Data4

### Sheet: All genes
ANXA1
ANXA2
ATM
ATR
B3GAT1
BATF
BCL6
BHLHE40
BTLA
BTN3A1
CCL3
CCL4
CCL5
CCND1
CCNE1
CCR4
CCR6
CCR7
CCR8
CD14
CD160
CD19
CD1A
CD1B
CD1C
CD1D
CD2
CD200
CD247
CD248
CD27
CD274
CD28
CD33
CD36
CD38
CD3D
CD3E
CD3G
CD4
CD40LG
CD44
CD5
CD52
CD6
CD63
CD69
CD7
CD74
CD8A
CD8B
CD9
CD99
CDC25A
CDC25B
CDKN1A
CDKN2A
CEACAM8
CEBPD
CLEC2B
CLIC1
CMC1
CPT1A
CSF1
CTLA4
CX3CR1
CXCL13
CXCR3
CXCR4
CXCR5
CXCR6
DKC1
DUSP4
EBI3
EEF2
EIF3E
ENTPD1
EOMES
EPCAM
FAS
FASLG
FCGR3A
FCRL6
FGFBP2
FOXO1
FOXP3
FUT4
FUT7
GATA3
GNLY
GPR183
GZMA
GZMB
GZMH
GZMK
HAVCR2
HCST
HHLA1
HHLA2
HHLA3
HINT1
HLA-A
HLA-B
HLA-C
HLA-DMA
HLA-DMB
HLA-DOA
HLA-DOB
HLA-DPA1
HLA-DPB1
HLA-DQA1
HLA-DQA2
HLA-DQB1
HLA-DQB1-AS1
HLA-DQB2
HLA-DRA
HLA-DRB1
HLA-DRB5
HLA-E
HLA-F
HLA-G
HMGB1
HOPX
ICA1
ICAM2
ICAM3
ICOS
IFI30
IFNG
IGFLR1
IKZF2
IL10
IL10RA
IL12A
IL13
IL17A
IL17B
IL17C
IL17F
IL18R1
IL21R
IL23R
IL25
IL2RA
IL4
IL4R
IL5
IL6ST
IL7R
ITGAE
ITGAV
ITGB6
ITGB8
ITM2A
KIR2DL1
KIR2DL4
KLF2
KLRB1
KLRC1
KLRC2
KLRC3
KLRD1
KLRF1
KLRG1
KLRK1
LAG3
LAPTM5
LAYN
LDHB
LEF1
LTB
LTK
LYAR
LYST
MAGEH1
MAPK1
MAPKAPK2
MICA
MICB
MIR155HG
MKI67
MR1
MRE11
MTOR
MYC
MYO7A
NCAM1
NCR1
NCR3
NDFIP2
NKG7
NOSIP
NR4A1
NR4A2
NR4A3
NRP1
NT5E
PARK7
PDCD1
PHLDA1
PLAC8
PRDM1
PRF1
PRKAA1
PROCR
PTGER2
PTGER4
PTPRC
RAB11FIP5
RAD1
RAD17
RAD50
RELA
RELB
RGS1
RORC
RTKN2
RUNX3
S1PR1
S1PR4
SCHLAP1
SELL
SESN1
SESN2
SESN3
SIRPG
SLC4A10
SNAP47
ST3GAL4
STAT6
SYK
TAGLN2
TBX21
TCF7
TERC
TERT
TGFB1
TIGIT
TMIGD2
TNF
TNFRSF18
TNFRSF4
TNFRSF9
TNFSF10
TOX
TOX2
TRAC
TRAJ12
TRAJ18
TRAJ20
TRAJ33
TRAV1-2
TRAV10
TRAV2
TRBC1
TRBC2
TRDC
TRDD1
TRDD2
TRDD3
TRDJ1
TRDJ2
TRDJ3
TRDJ4
TRDV1
TRDV2
TRDV3
TRGC1
TRGC2
TRGV2
TRGV3
TRGV4
TRGV5
TRGV8
TRGV9
TYROBP
VAMP7
VCAM1
VPS51
ZBTB16
ZEB2
